# Aldehyde dehydrogenase 3 is an expanded gene family with adaptive roles in chickpea

**DOI:** 10.1101/2019.12.17.879213

**Authors:** Rocío Carmona-Molero, Jose C. Jimenez-Lopez, Juan Gil, Teresa Millán, Jose V. Die

## Abstract

Legumes play an important role in ensuring food security, improving nutrition and enhancing ecosystem resilience. Chickpea is globally an important grain legume adapted to semi-arid regions under rain-fed conditions. A growing body of research shows that aldehyde dehydrogenases (ALDHs) is a gene class with promising potential for plant adaptation improvement. Aldehyde dehydrogenases constitute a superfamily of proteins with important functions as ‘aldehyde scavengers’ by detoxifying aldehydes molecules and thus playing important roles in stress responses. We performed a comprehensive study of the ALDH superfamily in the chickpea genome and identified 27 unique ALDH loci. Most chickpea ALDHs originated from duplication events and ALDH3 gene family was noticeably expanded. Based on the physical locations of genes and sequence similarities, our results suggest that segmental duplication has been a major driving force in the expansion of the ALDH family. Supported by expression data, the findings of this study offer new potential target genes for improving stress tolerance in chickpea that will be useful for the breeding program.
