## Supplementary material for "Aldehyde dehydrogenase 3 is an expanded gene family with adaptive roles in chickpea": Supp Table S1

### Sheet: Sheet1
Supplementary Table 1. Identification of PF00171, PS00687, PS00070 and predicted location of ALDH proteins in chickpea.
		Pf00171		PS00687		PS00070
GeneID	NCBI ID	start (aa)	end (aa)	start (aa)	end (aa)	start (aa)	end (aa)	Location
CaALDH2B4	XP_004508853	64	526	302	309	330	341	Mitochondria
CaALDH2B7	XP_004509834	67	529	305	312	333	344	Mitochondria
CaALDH2C4	XP_004512967	27	493	269	276	297	308	Cytosol
CaALDH2C5	XP_004503432	25/407	409/470	263	270	291	302	Cytosol
CaALDH2C6	XP_012574767	29	488	267	274	295	306	Cytosol
CaALDH3F1	XP_004486968	3	440	-	-	-	-	Peroxisome
CaALDH3F2	XP_004507095	1	436	-	-	-	-	Peroxisome
CaALDH3F3	XP_012573731	4	442	-	-	-	-	Peroxisome
CaALDH3H1	XP_004503899	50	498	-	-	-	-	Chloroplast
CaALDH3H2	XP_004502482	8	445	221	228	-	-	Peroxisome, Chloroplast
CaALDH3H3	XP_004498346	8	445	221	228	-	-	Peroxisome
CaALDH3H4	XP_004502485	6	445	221	228	-	-	Peroxisome
CaALDH3H5	XP_027186785	82	171	-	-	-	-	Cytosol
CaALDH3H6	XP_027186134	85	137	-	-	-	-	Cytosol
CaALDH3H7	XP_004514084	6	95	-	-	-	-	Mitochondria
CaALDH5F1	XP_004488550	63	522	298	305	326	337	Mitochondria
CaALDH6B2	XP_004504867	52	516	-	-	314	325	Mitochondria
CaALDH7A1	XP_012574245	29	491	265	272	-	-	Cytosol
CaALDH10A8	XP_004501961	16	485	259	266	287	298	Cytosol
CaALDH10A9	XP_004508822	16	485	259	266	287	298	Cytosol
CaALDH11A3	XP_004507722	24	484	263	270	291	302	Cytosol
CaALDH12A1	XP_004508769	59	513	-	-	327	338	Mitochondria
CaALDH18B1	XP_027190998	323	600	-	-	-	-	Mitochondria
CaALDH18B2	XP_012572021	281	571	-	-	-	-	Cytosol
CaALDH18B3	XP_012568863	282	574	-	-	-	-	Cytosol
CaALDH18B4	XP_012574961	3	160	-	-	-	-	Cytosol
CaALDH22A1	XP_004487758	58	527	297	304	325	336	ER
