## Supplementary material for "Aldehyde dehydrogenase 3 is an expanded gene family with adaptive roles in chickpea": Supp Table S2

### Sheet: Sheet1
Supplementary Table 2. Synteny blocks of aldehyde dehydrogenase (ALDH) genes between chickpea and Medicago truncatula genomes.
		chickpea region				Medicago region
GeneID	LOCUS ID	Chr	Chr_start	Chr_end	Medicago ID	Chr	Chr_start	Chr_end
CaALDH11A3	LOC101510843	chr7	669783	1521202	Medtr4g131180	chr4	54404124	55702325
CaALDH22A1	LOC101512347	chr1	17167415	17825806	Medtr2g034160	chr2	13045984	13796366
CaALDH7A1	LOC101513733	chr1	22997003	23150008	Medtr2g042330	chr2	18419772	18531206
CaALDH12A1	LOC101490107	chr7	8723652	8776568	Medtr4g10794	chr4	44694242	44754733
CaALDH18B2	LOC101490622	chr6			Medtr3g069080	chr3
CaALDH6B2	LOC101490310	Ca6	15086735	15186001	Medtr4g093170	chr2	2001720	2084955
CaALDH6B2	LOC101490310	Ca6	15086735	15186001	Medtr2g009750	chr2	2001720	2084955
CaALDH18B1	LOC101512568	Ca6	44392058	44646749	Medtr4g020110	chr4	6429647	6551704
CaALDH18B4	LOC105852801	Unmapped			Medtr4g020110
