## Supplementary material for "Aldehyde dehydrogenase 3 is an expanded gene family with adaptive roles in chickpea": Supp Table S3

### Sheet: Sheet1
Supplementary Table 3. Tissue and stress distribution profile of chickpea ALDH genes based on number of expressed sequence tags (ESTs) present in the NCBI’s EST Database.
GeneID	LOC ID	Query	EST	Identity (%)	Coverage (%)	E-value	Biosample	Tissue	Stress	Type library
ALDH7A1a	LOC101513733	XM_012718791	HO062359.1	99.66	38.11	0	SAMN00169502	root	drought	SSH
ALDH7A1a	LOC101513733	XM_012718791	HO063676.1	99.20	32.55	0	SAMN00169504	root	drought	SSH
ALDH5F1	LOC101506901	XM_004488493	HS108498.1	100	25.24	0	SAMN00165364	leaf	drought	standard
ALDH3H3	LOC101515558	XM_004498289	EL585382.1	99.38	32.92	0	SAMN00152630	leaf	insect	SSH
ALDH10A8	LOC101507930	XM_004501904	HO062466.1	99.57	46.30	0	SAMN00169502	root	drought	SSH
ALDH6B2	LOC101490310	XM_004504810	CK148910.1	100	40.19	0	SAMN00174047	root	diversity analysis	SSH
ALDH6B2	LOC101490310	XM_004504810	CK149025.1	97.90	40.99	0	SAMN00174047	root	diversity analysis	SSH
ALDH6B2	LOC101490310	XM_004504810	CK149025.1	97.60	40.99	0	SAMN00174047	root	diversity analysis	SSH
ALDH6B2	LOC101490310	XM_004504810	CK148665.1	100	25.62	0	SAMN00174047	root	diversity analysis	SSH
ALDH18B1a	LOC101512568	XM_027335197	HO062469.1	99.30	31.01	0	SAMN00169502	root	drought	SSH
ALDH18B1a	LOC101512568	XM_027335197	GR397237.1	97.88	26.84	0	SAMN00167784	root	drought	SSH
ALDH18B1a	LOC101512568	XM_027335197	FE671407.1	99.83	25.26	0	SAMN00165364	leaf	drought	standard
ALDH11A3	LOC101510843	XM_004507665	JZ714742.1	99.84	42.52	0	SAMN02905748	root	Fusarium oxysporum	SSH
ALDH11A3	LOC101510843	XM_004507665	JZ923355.1	99.67	40.11	0	SAMN05195891	pod wall	-	SSH
ALDH11A3	LOC101510843	XM_004507665	JK815345.1	99.83	36.89	0	SAMN00847516	root	Cd toxicity	standard
ALDH11A3	LOC101510843	XM_004507665	GR912016.1	100	28.77	0	SAMN00167970	root	Fusarium oxysporum	SSH
ALDH10A9	LOC101506136	XM_004508765	HO067503.1	99.83	39.09	0	SAMN00169508	root	drought	SSH
ALDH10A9	LOC101506136	XM_004508765	EH059086.1	99.32	38.76	0	SAMN00152463	-	drought	SSH
ALDH10A9	LOC101506136	XM_004508765	EH059318.1	98.81	38.82	0	SAMN00152463	-	drought	SSH
ALDH10A9	LOC101506136	XM_004508765	HO063270.1	98.30	38.96	0	SAMN00169504	root	drought	SSH
ALDH10A9	LOC101506136	XM_004508765	FE671085.1	99.64	36.57	0	SAMN00165364	leaf	drought	SSH
ALDH10A9	LOC101506136	XM_004508765	GR916617.1	100	28.77	0	SAMN00167971	root	Fusarium oxysporum	SSH
ALDH10A9	LOC101506136	XM_004508765	GR916858.1	99.76	28.04	0	SAMN00167971	root	Fusarium oxysporum	SSH
ALDH10A9	LOC101506136	XM_004508765	GR917938.1	99.75	26.79	0	SAMN00167971	root	Fusarium oxysporum	SSH
ALDH2B4a	LOC101490532	XM_004508796	HO664241.1	99.52	26.07	0	SAMN00169716	-	thidiazuron	SSH
ALDH3F3	LOC101511819	XM_012718277	FE669635.1	99.79	33.06	0	SAMN00165365	leaf	drought	standard
ALDH3H7	LOC101502106	XM_004514027	GR394613.1	98.01	37.28	3.27e-68	SAMN00167781	root	drought	standard
